# An Asgard archaeon from a modern analog of ancient microbial mats

**DOI:** 10.1101/2025.07.22.663070

**Authors:** Stephanie-Jane Nobs, Matthew D. Johnson, Timothy J. Williams, Julia Meltzer, Xabier Vázquez-Campos, Fraser I. MacLeod, Keiran Rowell, Miranda Pitt, Bindusmita Paul, Doulin C. Shepherd, Katharine A. Michie, Iain G. Duggin, Debnath Ghosal, Brendan P. Burns

## Abstract

It has been proposed that eukaryotic cells evolved via symbiosis between sulfate-reducing bacteria and hydrogen-producing archaea. Here we describe a highly enriched culture of a novel Asgard archaeon, *Nerearchaeum marumarumayae*, with a bacterium *Stromatodesulfovibrio nilemahensis* from a stromatolite-associated microbial mat. The *N. marumarumayae* genome indicates it produces H_2_, acetate, formate, and sulfite, while *S. nilemahensis* synthesizes amino acids and vitamins, which can be exchanged in a syntrophic partnership. Electron cryotomography revealed *N. marumarumayae* cells produce chains of budded envelope vesicles attached to the coccoid cell body by extracellular fibers, and intracellular tube- and cage-like structures. Furthermore, the two species were observed interacting via intercellular nanotubes assembled by the bacterium. These characteristics and interactions may reflect an early step in the symbiotic evolution of eukaryotic cells.
