## Supplementary material for "An Asgard archaeon from a modern analog of ancient microbial mats": Data S1

### Sheet: Relative Abundance All
Domain	Phylum	Class	Order	Family	Genus	Relative Abundance
Archaea	Asgardarchaeota	Odinarchaeia	unclassified_Odinarchaeia	unclassified_Odinarchaeia	unclassified_Odinarchaeia	0.885943
Bacteria	Desulfobacterota	Desulfovibrionia	Desulfovibrionales	Desulfovibrionaceae	Desulfovibrio	0.0920291
Archaea	Thermoplasmatota	Thermoplasmata	Marine Benthic Group D and DHVEG-1	unclassified_Marine Benthic Group D and DHVEG-1	unclassified_Marine Benthic Group D and DHVEG-1	0.00752993
Bacteria	Chloroflexi	Anaerolineae	Anaerolineales	Anaerolineaceae	unclassified_Anaerolineaceae	0.00445571
Archaea	unclassified_Archaea	unclassified_Archaea	unclassified_Archaea	unclassified_Archaea	unclassified_Archaea	0.00280095
Bacteria	Planctomycetota	Planctomycetes	Pirellulales	Pirellulaceae	Pir4 lineage	0.00234551
Bacteria	Firmicutes	Bacilli	Lactobacillales	Lactobacillaceae	Lactobacillus	0.0013815
Eukaryota	unclassified_Eukaryota	unclassified_Eukaryota	unclassified_Eukaryota	unclassified_Eukaryota	unclassified_Eukaryota	0.000417486
Bacteria	Proteobacteria	Alphaproteobacteria	Rhizobiales	Beijerinckiaceae	Methylobacterium-Methylorubrum	0.000333989
Eukaryota	unclassified_Eukaryota	unclassified_Eukaryota	unclassified_Eukaryota	unclassified_Eukaryota	unclassified_Eukaryota	0.000326398
Bacteria	unclassified_Bacteria	unclassified_Bacteria	unclassified_Bacteria	unclassified_Bacteria	unclassified_Bacteria	0.000303626
Bacteria	unclassified_Bacteria	unclassified_Bacteria	unclassified_Bacteria	unclassified_Bacteria	unclassified_Bacteria	0.000288445
Bacteria	Proteobacteria	Alphaproteobacteria	Rickettsiales	Mitochondria	unclassified_Mitochondria	0.000250491
Bacteria	unclassified_Bacteria	unclassified_Bacteria	unclassified_Bacteria	unclassified_Bacteria	unclassified_Bacteria	0.000197357
Bacteria	Firmicutes	Bacilli	Lactobacillales	Streptococcaceae	Streptococcus	0.000182176
Eukaryota	unclassified_Eukaryota	unclassified_Eukaryota	unclassified_Eukaryota	unclassified_Eukaryota	unclassified_Eukaryota	0.000144222
Bacteria	unclassified_Bacteria	unclassified_Bacteria	unclassified_Bacteria	unclassified_Bacteria	unclassified_Bacteria	0.000136632
Bacteria	unclassified_Bacteria	unclassified_Bacteria	unclassified_Bacteria	unclassified_Bacteria	unclassified_Bacteria	0.000136632
Bacteria	unclassified_Bacteria	unclassified_Bacteria	unclassified_Bacteria	unclassified_Bacteria	unclassified_Bacteria	0.000129041
Bacteria	Planctomycetota	Planctomycetes	Pirellulales	Pirellulaceae	Pir4 lineage	0.00012145
Bacteria	Proteobacteria	Alphaproteobacteria	Rickettsiales	Mitochondria	unclassified_Mitochondria	9.10878e-05
Bacteria	Proteobacteria	Alphaproteobacteria	Rickettsiales	Mitochondria	unclassified_Mitochondria	7.59065e-05
Bacteria	Proteobacteria	Gammaproteobacteria	Enterobacterales	Enterobacteriaceae	Salmonella	7.59065e-05
Bacteria	Cyanobacteria	Cyanobacteriia	Chloroplast	unclassified_Chloroplast	unclassified_Chloroplast	7.59065e-05
Bacteria	unclassified_Bacteria	unclassified_Bacteria	unclassified_Bacteria	unclassified_Bacteria	unclassified_Bacteria	6.07252e-05
Bacteria	Chloroflexi	Anaerolineae	SBR1031	unclassified_SBR1031	unclassified_SBR1031	3.79533e-05
Bacteria	Proteobacteria	Alphaproteobacteria	Rickettsiales	Mitochondria	unclassified_Mitochondria	3.03626e-05
NA	unclassified_NA	unclassified_NA	unclassified_NA	unclassified_NA	unclassified_NA	3.03626e-05
Bacteria	unclassified_Bacteria	unclassified_Bacteria	unclassified_Bacteria	unclassified_Bacteria	unclassified_Bacteria	2.2772e-05
Bacteria	Proteobacteria	Alphaproteobacteria	Rickettsiales	Mitochondria	unclassified_Mitochondria	2.2772e-05
Bacteria	Proteobacteria	Alphaproteobacteria	Rickettsiales	Mitochondria	unclassified_Mitochondria	2.2772e-05

### Sheet: Relative_Abundance
Data S1. Enrichment culture G2.24 16S rRNA gene amplicon relative abundance.
ASV_ID	Domain	Phylum	Class	Order	Family	Genus	Relative abundance	Note
ASV_2	Archaea	Asgardarchaeota	Odinarchaeia	unclassified_Odinarchaeia	unclassified_Odinarchaeia	unclassified_Odinarchaeia	0.885943	Note: ASV-2 is annotated as unclassified Odinarchaeia here as coverage in SILVA does not match the most current nomenclature. However, we follow the nomenclature that is refelected in our detailed phylogenetic analyses that places ASV_2 within the Promethearchaeaceae family (see main text).
ASV_1	Bacteria	Desulfobacterota	Desulfovibrionia	Desulfovibrionales	Desulfovibrionaceae	Desulfovibrio	0.0920291
ASV_3	Archaea	Thermoplasmatota	Thermoplasmata	Marine Benthic Group D and DHVEG-1	unclassified_Marine Benthic Group D and DHVEG-1	unclassified_Marine Benthic Group D and DHVEG-1	0.00752993
ASV_5	Bacteria	Chloroflexi	Anaerolineae	Anaerolineales	Anaerolineaceae	unclassified_Anaerolineaceae	0.00445571
ASV_6	Archaea	unclassified_Archaea	unclassified_Archaea	unclassified_Archaea	unclassified_Archaea	unclassified_Archaea	0.00280095
ASV_7	Bacteria	Planctomycetota	Planctomycetes	Pirellulales	Pirellulaceae	Pir4 lineage	0.00234551
ASV_106	Bacteria	Firmicutes	Bacilli	Lactobacillales	Lactobacillaceae	Lactobacillus	0.0013815
ASV_193	Eukaryota	unclassified_Eukaryota	unclassified_Eukaryota	unclassified_Eukaryota	unclassified_Eukaryota	unclassified_Eukaryota	0.000417486
ASV_32	Bacteria	Proteobacteria	Alphaproteobacteria	Rhizobiales	Beijerinckiaceae	Methylobacterium-Methylorubrum	0.000333989
ASV_65	Eukaryota	unclassified_Eukaryota	unclassified_Eukaryota	unclassified_Eukaryota	unclassified_Eukaryota	unclassified_Eukaryota	0.000326398
ASV_102	Bacteria	unclassified_Bacteria	unclassified_Bacteria	unclassified_Bacteria	unclassified_Bacteria	unclassified_Bacteria	0.000303626
ASV_236	Bacteria	unclassified_Bacteria	unclassified_Bacteria	unclassified_Bacteria	unclassified_Bacteria	unclassified_Bacteria	0.000288445
ASV_232	Bacteria	Proteobacteria	Alphaproteobacteria	Rickettsiales	Mitochondria	unclassified_Mitochondria	0.000250491
ASV_217	Bacteria	unclassified_Bacteria	unclassified_Bacteria	unclassified_Bacteria	unclassified_Bacteria	unclassified_Bacteria	0.000197357
ASV_294	Bacteria	Firmicutes	Bacilli	Lactobacillales	Streptococcaceae	Streptococcus	0.000182176
ASV_45	Eukaryota	unclassified_Eukaryota	unclassified_Eukaryota	unclassified_Eukaryota	unclassified_Eukaryota	unclassified_Eukaryota	0.000144222
ASV_355	Bacteria	unclassified_Bacteria	unclassified_Bacteria	unclassified_Bacteria	unclassified_Bacteria	unclassified_Bacteria	0.000136632
ASV_356	Bacteria	unclassified_Bacteria	unclassified_Bacteria	unclassified_Bacteria	unclassified_Bacteria	unclassified_Bacteria	0.000136632
ASV_202	Bacteria	unclassified_Bacteria	unclassified_Bacteria	unclassified_Bacteria	unclassified_Bacteria	unclassified_Bacteria	0.000129041
ASV_35	Bacteria	Planctomycetota	Planctomycetes	Pirellulales	Pirellulaceae	Pir4 lineage	0.00012145
ASV_366	Bacteria	Proteobacteria	Alphaproteobacteria	Rickettsiales	Mitochondria	unclassified_Mitochondria	9.10878e-05
ASV_154	Bacteria	Proteobacteria	Alphaproteobacteria	Rickettsiales	Mitochondria	unclassified_Mitochondria	7.59065e-05
ASV_248	Bacteria	Proteobacteria	Gammaproteobacteria	Enterobacterales	Enterobacteriaceae	Salmonella	7.59065e-05
ASV_459	Bacteria	Cyanobacteria	Cyanobacteriia	Chloroplast	unclassified_Chloroplast	unclassified_Chloroplast	7.59065e-05
ASV_494	Bacteria	unclassified_Bacteria	unclassified_Bacteria	unclassified_Bacteria	unclassified_Bacteria	unclassified_Bacteria	6.07252e-05
ASV_104	Bacteria	Chloroflexi	Anaerolineae	SBR1031	unclassified_SBR1031	unclassified_SBR1031	3.79533e-05
ASV_195	Bacteria	Proteobacteria	Alphaproteobacteria	Rickettsiales	Mitochondria	unclassified_Mitochondria	3.03626e-05
ASV_276	NA	unclassified_NA	unclassified_NA	unclassified_NA	unclassified_NA	unclassified_NA	3.03626e-05
ASV_658	Bacteria	unclassified_Bacteria	unclassified_Bacteria	unclassified_Bacteria	unclassified_Bacteria	unclassified_Bacteria	2.2772e-05
ASV_659	Bacteria	Proteobacteria	Alphaproteobacteria	Rickettsiales	Mitochondria	unclassified_Mitochondria	2.2772e-05
ASV_660	Bacteria	Proteobacteria	Alphaproteobacteria	Rickettsiales	Mitochondria	unclassified_Mitochondria	2.2772e-05
