## Supplementary material for "An Asgard archaeon from a modern analog of ancient microbial mats": Data S6

### Sheet: Base Media Conditions
Hamelin Pool Salts (HP salts) - Base Salts Mix with Sulfur			Reducing Agents			Base Elements and Vitamins
NaCl	50.7g/L		Na2S.9H2O	300mg/L		1x Vitamin 10	3µl / ml
MgSO4.7H2O	13.3g/L		L-cysteine	300mg/L		1x SL10 trace elements	1µl / ml
MgCl2.6H2O	7.23g/L					Amp (100mg/ml)	200µg/ml
CaCl2.2H2O	2.7g/L					Kan (50mg/ml)	100µg/ml
KCl	1.4g/L					Strep (100mg/ml)	200µg/ml
Rezazurin	2 mg/L
						Trace Element Solution SL10 Recipe
Hamelin Pool Salts (HP salts) - Base Salts Mix without Sulfur						25% HCl	10 ml
NaCl	50.7g/L					FeCl2·4H2O	1.5 g
MgCl2.6H2O	18.2g/L					H2O	Up to 1 L
CaCl2.2H2O	2.7g/L					CoCl2·6H2O	190 mg
KCl	1.4g/L					MnCl2·4H2O	100 mg
Resazurin	2 mg/L					ZnCl2	70 mg
						H3BO3	6 mg
						Na2MoO4·2H2O	36 mg
Base Amino Acids						NiCl2·6H2O	24 mg
Casamino Acids	0.05% (w/v)					CuCl2·2H2O	2 mg
Casamino Acids and Tryptophan	0.0495% (w/v) Casamino Acids, 0.0005% (w/v) Tryptophan
						Vitamin 10 Stock Recipe
						H2O	Up to 1 L
						4-aminobenzoate	13 mg
						d-(+)-biotin	3 mg
						nicotinic acid	33 mg
						hemicalcium D-(+)-pantothenate	17 mg
						pyridoxamine hydrochloride	50 mg
						thiamine chloride hydrochloride	33 mg
						cyanocobalamin	17 mg
						D,L-6,8-thioctic acid	10 mg
						riboflavin	10 mg
						folic acid	4 mg

### Sheet: Changed Media Conditions
Variables changed between culture conditions
Carbon Source (0.05% (w/v) )	Additions to standard vitamin and trace elements mix	Culture Substrate	Salt Mix	Amino Acids
Glucose	2-BES (10mM)	Autoclaved Mat	Sulfur	With Tryptophan
Cellulose	Se/W (4g/L)	Alginate Beads	No Sulfur	Without Tryptophan
Yeast Extract	Tetracycline (100ug/ml)	None
Galactose	Molybdate (10mM)
	Tryptophan
Combinations of Variables Tested
Carbon Source	Additions/Changes to Vitamin Mix	Culture Substrate	Salt Mix	Amino Acids
Cellulose	Se/W (4g/L)	Autoclaved Mat	Sulfur	Without Tryptophan
Cellulose	Molybdate(10mM), Se/W (4g/L), Tetracycline (100ug/ml)	Alginate Beads	Sulfur	Without Tryptophan
Cellulose	Molybdate(10mM), Se/W (4g/L), Tetracycline (100ug/ml)	Autoclaved Mat	Sulfur	Without Tryptophan
Cellulose	Molybdate(10mM), Se/W (4g/L), Tetracycline (100ug/ml), 2-BES (10mM)	Autoclaved Mat	Sulfur	Without Tryptophan
Cellulose	Se/W (4g/L)	Alginate Beads	Sulfur	Without Tryptophan
Cellulose	None	Autoclaved Mat	Sulfur	Without Tryptophan
Galactose	Molybdate(10mM), Se/W (4g/L), Tetracycline (100ug/ml)	Alginate Beads	Sulfur	Without Tryptophan
Galactose	Molybdate(10mM), Se/W (4g/L), Tetracycline (100ug/ml)	Autoclaved Mat	Sulfur	Without Tryptophan
Galactose	Molybdate(10mM), Se/W (4g/L), Tetracycline (100ug/ml), 2-BES (10mM)	Autoclaved Mat	Sulfur	Without Tryptophan
Galactose	Molybdate(10mM), Se/W (4g/L), Tetracycline (100ug/ml)	None	Sulfur	Without Tryptophan
Galactose	Se/W (4g/L)	Alginate Beads	Sulfur	Without Tryptophan
Galactose	Se/W (4g/L)	Autoclaved Mat	Sulfur	Without Tryptophan
Galactose	Se/W (4g/L)	None	Sulfur	Without Tryptophan
Glucose	Molybdate(10mM), Se/W (4g/L), Tetracycline (100ug/ml)	Autoclaved Mat	Sulfur	Without Tryptophan
Glucose	None	Autoclaved Mat	Sulfur	Without Tryptophan
Yest Extract	None	Autoclaved Mat	Sulfur	Without Tryptophan
Yest Extract and Glucose	Se/W (4g/L)	Autoclaved Mat	Sulfur	Without Tryptophan
Galactose	Se/W (4g/L)	Autoclaved Mat	Sulfur	With Tryptophan
Galactose	Se/W (4g/L)	Autoclaved Mat	No Sulfur	With Tryptophan
Galactose	Molybdate(10mM), Se/W (4g/L), Tetracycline (100ug/ml), 2-BES (10mM)	Autoclaved Mat	Sulfur	With Tryptophan
Galactose	Se/W (4g/L)	Alginate Beads	Sulfur	With Tryptophan
Galactose	Se/W (4g/L)	Alginate Beads	No Sulfur	With Tryptophan
Galactose	Se/W (4g/L)	None	Sulfur	With Tryptophan
