## Supplementary material for "An Asgard archaeon from a modern analog of ancient microbial mats": Data S8

### Sheet: ESPFoldSeek_FINAL
Protein of Interest	Category	Subcategory	PDB	Description	Organism	Chain	Notes
profilin	eukaryotic cytoskeleton	actin associated	5YED	Lokiprofilin1 by XRD	Lokiarchaeum sp. GC14_75
gelsolin	eukaryotic cytoskeleton	actin associated	2FGH	ATP bound gelsolin	Equus caballus
ARP3	eukaryotic cytoskeleton	ARP2/3 complex	6W18	Arp2/3 complex	bos taurus	chain A
ARP2	eukaryotic cytoskeleton	ARP2/3 complex	6W18	Arp2/3 complex	bos taurus	Chain B
ARP other subunits	eukaryotic cytoskeleton	ARP2/3 complex	6W18	Arp2/3 complex	bos taurus	other chains
CapZ	eukaryotic cytoskeleton	actin associated	7A0H	homoderimeric actin capping protein alpha subunit by XRD	Plasmodium berghei
Myosin cargo binding domain	eukaryotic cytoskeleton	actin filament associated - myosin	2F6H	Myosin V carbo binding domain	S. cerevisiae
myosin head	eukaryotic cytoskeleton	actin filament associated - myosin	1B7T	Myosin digested by papain	Argopecten irradians (scallop)		Contains ATP binding and actin binding sight
myosin lever arm	eukaryotic cytoskeleton	actin filament associated - myosin	3pn7		Placopecten magellanicus (scallop)
myosin heavy chain	eukaryotic cytoskeleton	actin filament associated - myosin	1NKN	coiled coil of N-termain segment of myosin rod	Argopecten irradians (scallop)
actin	eukaryotic cytoskeleton	actin associated	3HBT	structure of native G-actin by XRD	Oryctogalus cuniculus (rabbit)
Gamma adaptin	membrane remodelling	AP1 adaptor complex	1W63	AP1 Clathrin Adaptor Core by XRD	Mus musculus	Chain A
Alpha adaptin	membrane remodelling	AP2 adaptor complex	2vgl	AP2 Clathrin Adaptor Core by XRD	ratus norvegicus	Chain A
Beta adaptin	membrane remodelling	AP2 adaptor complex	2vgl	AP2 Clathrin Adaptor Core by XRD	ratus norvegicus	Chain B
Mu adaptin	membrane remodelling	AP2 adaptor complex	2vgl	AP2 Clathrin Adaptor Core by XRD	ratus norvegicus	Chain C
Sigma adaptin	membrane remodelling	AP2 adaptor complex	2vgl	AP2 Clathrin Adaptor Core by XRD	ratus norvegicus	Chain D
Vps31	membrane remodelling	Bro1	1ZB1	Bro1 domain by XRD	S. cerevisiae
coatamer alpha subunit	membrane remodelling	COPI	6U3W	alpha/epsilon of COPI by XRD	S. cerevisiae	Chain A
coatamder epsilon subunit	membrane remodelling	COPI	6U3W	alpha/epsilon of COPI by XRD	S. cerevisiae	Chain B
coatamer beta subunit	membrane remodelling	COPI	5MU7	beta/delta-COPI Core complex by XRD	Thermochaetoides thermophila	Chain A
coatamer delta subunit	membrane remodelling	COPI	5MU7	beta/delta-COPI Core complex by XRD	Thermochaetoides thermophila	Chain B
Arf 1/2/3	membrane remodelling	COPI	5UF8	ARF2 by XRD	Candida albicans		Arf 1, 2 or 3 activates COPI
Sar1	membrane remodelling	COPII	6X90	Sec12 bound to Sar1	S. cerevisiae	Chain B
Sec23/24	membrane remodelling	COPII	1M2V	Sec23/24 heterodimer by XRD	S. cerevisiae	ChainA/B
Sec13/31	membrane remodelling	COPII	2PM6	Sec13/31 edge element of COPII vesicular coat by XRD	S. cerevisiae	ChainBD/AC
dynamin	eukaryotic cytoskeleton		2J69	bacterial dynamin-like protein by XRD	Nostoc punctiforme
Hse1	membrane remodelling	ESCRT-0	2pJW	Vps27/Hse1 complex by XRD	S. cerevisiae	Chain A
Vps27	membrane remodelling	ESCRT-0	2PJW	Vps27/Hse1 complex by XRD	S. cerevisiae	Chain B
Vps23	membrane remodelling	ESCRT-I	2P22	Yeast ESCRT-I heterotetramer core by XRD	S. cerevisiae	Chain A
Vps28	membrane remodelling	ESCRT-I	2P22	Yeast ESCRT-I heterotetramer core by XRD	S. cerevisiae	Chain B
Vps37	membrane remodelling	ESCRT-I	2P22	Yeast ESCRT-I heterotetramer core by XRD	S. cerevisiae	Chain C
Mvb12	membrane remodelling	ESCRT-I	2P22	Yeast ESCRT-I heterotetramer core by XRD	S. cerevisiae	Chain D
Vps22	membrane remodelling	ESCRT-II	1W7P	Structure of endosomal complex-II	S. cerevisiae	Chain A
Vps25	membrane remodelling	ESCRT-II	1W7P	Structure of endosomal complex-II	S. cerevisiae	Chain B and C
Vps36	membrane remodelling	ESCRT-II	1W7P	Structure of endosomal complex-II	S. cerevisiae	Chain D
Vps2	membrane remodelling	ESCRT-III	7ZCG	CHMP2A-CHMP3 heterodimer by XRD	H. sapiens	Chain A
Vps20	membrane remodelling	ESCRT-III	5FVL	Vps4-Vps20 complex by xrd	S. cerevisiae	Chain D
Vps23	membrane remodelling	ESCRT-III	6ZH3	ESCRT-III helical Vps24 filaments by cryoEM	S. cerevisiae	All chains
Vps24	membrane remodelling	ESCRT-III	7ZCG	CHMP2A-CHMP3 heterodimer by XRD	H. sapiens	Chain B	aka Chmp3 in metazoans
Snf7	membrane remodelling	ESCRT-III	5FD7	conformation A of Snf7 core domain by XRD	S. cerevisiae		akaVps32
Snf7	membrane remodelling	ESCRT-III	5FD9	conformation B of Snf7 core domain by XRD	S. cerevisiae		akaVps32
Did2	membrane remodelling	ESCRT-III	3GGZ	Ist1 N-terminal domain with Did2 MIM motif by XRD	S. cerevisiae	Chain E	aka Vps46
Ist1	membrane remodelling	ESCRT-III	3GGZ	Ist1 N-terminal domain with Did2 MIM motif by XRD	S. cerevisiae	Chain A
FERM domain	eukaryotic cytoskeleton	actin filament associated	4rmA	FERM domain of human ezrin by XRD	S. cerevisiae
moesin	eukaryotic cytoskeleton	actin filament associated	2I1K	Moesin reveals coiled-coil domain by XRD	Spodoptera frugiperda
vimentin	eukaryotic cytoskeleton	intermediate filament	3KLT	vimentin fragment by XRD	H. sapiens
spectrin	eukaryotic cytoskeleton	intermediate filament	2SPC	repetitive segments of spectrin	D. melanogaster
crescentin	eukaryotic cytoskeleton	intermediate filament	8AFL	crescentin filaments by Cryo-EM	Caulobacter vibriodes
dynein motor domain AAA	eukaryotic cytoskeleton	microtubule associated	4RH7	human cytoplasmic dynein 2 motor domain	H. sapiens		Dynein HC consists of the AAA+ ring. Looking for single AAA
kinesin heavy chain	eukaryotic cytoskeleton	microtubule associated	1GOJ	structure of fast kinesin by XRD	Neurospors crassa		HC is motor domain
katanin	eukaryotic cytoskeleton	microtubule associated	6B5D	structural basis for katanin self-assembly by XRD	C. elegans
Tau-tubulin Kinase 1	eukaryotic cytoskeleton	microtubule associated	4NFM	Human tau tubulin kinase 1 by XRD	H. sapiens
Tau-tubulin Kinase 2	eukaryotic cytoskeleton	microtubule associated	6VRF	ADP bound TTBK2 kinase domain	H. sapiens
dynein intermediate chain	eukaryotic cytoskeleton	microtubule associated	2PG1	dynein light chian-intermediate chain complex	D. melanogaster	Chain I, L
dynein light chain	eukaryotic cytoskeleton	microtubule associated	2PG1	dynein light chian-intermediate chain complex	D. melanogaster	Chain A, B,
dynein light intermidiate chain	eukaryotic cytoskeleton	microtubule associated	4W7G	Dynein Intermediate Chain's Conserved domain by XRD	Thermochaetoides thermophilia
dynein light chain roadblock	eukaryotic cytoskeleton	microtubule associated	7YH1	Roadblock by XRD	Prometheorachaeum syntrophicum
dynein stalk region	eukaryotic cytoskeleton	microtubule associated	3WUQ	stalk region of dynein motor domain	Mus musculus
kinesin stalk	eukaryotic cytoskeleton	microtubule associated	1N6M	rotation of stalk/neck and one head ofkinesin motor prtoein	D. melanogaster
EB1	eukaryotic cytoskeleton	microtubule associated	4e+61	EB1-like motif of Bim1p	S. cerevisiae
spastin	eukaryotic cytoskeleton	microtubule associated	5Z6R	Human spastin AAA domain by XRD	H. sapiens
tubulin	eukaryotic cytoskeleton	microtubules	1JFF	alpha-beta tubulin	bos taurus
CdpB1	prokaryotic cytoskeleton	cell division	8QZO		A. fulgidus
cd11	eukaryotic cytoskeleton	septin	5AR1	CDC11 by XRD	S. cerevisiae		most important is GTPase domain
cdc10	eukaryotic cytoskeleton	septin	8FWP	CDC10-CDC3 heterocomplex by XRD	S. cerevisiae	Chain A	most important is GTPase domain
cdc3	eukaryotic cytoskeleton	septin	8FWP	CDC10-CDC3 heterocomplex by XRD	S. cerevisiae	Chain B	most important is GTPase domain
cdc12	eukaryotic cytoskeleton	septin	8PFH	yeat septin complex by XRD	S. cerevisiae	Chain C	most important is GTPase domain
cdc 10	eukaryotic cytoskeleton	septin	8PFH	yeat septin complex by XRD	S. cerevisiae	chain A
cdc3	eukaryotic cytoskeleton	septin	8PFH	yeat septin complex by XRD	S. cerevisiae	Chain B
Shs1	eukaryotic cytoskeleton	septin	8PFH	yeat septin complex by XRD	S. cerevisiae	Chain D
Synaptobrevin homolog	membrane remodelling	SNARE core complex	3B5N	yeast plasma embrane SNARE complex by XRD	S. cerevisiae	Chain A
SSO1	membrane remodelling	SNARE core complex	3B5N	yeast plasma embrane SNARE complex by XRD	S. cerevisiae	Chain B
Sec 9	membrane remodelling	SNARE core complex	3B5N	yeast plasma embrane SNARE complex by XRD	S. cerevisiae	Chain C, D
Synaptobrevin/VAMP2	membrane remodelling	SNARE core complex	1SFC	Neuronal Synaptic fusion complex	ratus norvegicus	Chain A
Syntaxin	membrane remodelling	SNARE core complex	1SFC	Neuronal Synaptic fusion complex	ratus norvegicus	Chain B
SNAP25	membrane remodelling	SNARE core complex	1SFC	Neuronal Synaptic fusion complex	ratus norvegicus	Chain C, D
talin helical bundle domain	eukaryotic cytoskeleton	talin	ISJ8	Structure of the R1R2 domains of Talin by XRD	Mus musculus
talin head domain	eukaryotic cytoskeleton	talin	3ICF	structure of talin head ferm domain	Mus musculus
R7-R8-R9 of talin	eukaryotic cytoskeleton	talin	FIC0	Structural analysis of talin triple domain module	Mus musculus
gamma-tubulin	eukaryotic cytoskeleton	tubulin	6V5V	gamma-tubulin in native ring complex	H. sapiens
tubulin chaperone cofactor a	eukaryotic cytoskeleton	tubulin related	1H7C		H. sapiens
tubulin binding cofactor c	eukaryotic cytoskeleton	tubulin related	5AJ8		Leishmania major
Tubulin binding cofactor B	eukaryotic cytoskeleton	tubulin related	4B6W		Trypanosoma brucei
Vps4-Vta1	membrane remodelling	Vps4-Vta1	2QP9	Vps4 by XRD	S. cerevisiae
Vta1 C-terminal domain	membrane remodelling	Vps4-Vta1	2RKL		S. cerevisiae
Vta1 - N-terminal domain	membrane remodelling	Vps4-Vta1	2RKK		S. cerevisiae
cofilin	eukaryotic cytoskeleton	actin associated	1CFY	yeast cofilin monoclinic
alphacentractin/ARP1	eukaryotic cytoskeleton	dynactin	6ZNO	pointed end complex of dynactin by XRD	sus scrofa	Chain A, C
ARP11	eukaryotic cytoskeleton	dynactin	6ZNO	pointed end complex of dynactin by XRD	sus scrofa	Chain D
Dynactin subunit 6	eukaryotic cytoskeleton	dynactin	6ZNO	pointed end complex of dynactin by XRD	sus scrofa	Chain F
Dynactin Subuni 1	eukaryotic cytoskeleton	dynactin	6ZNO	pointed end complex of dynactin by XRD	sus scrofa	Chain I, J
Dynactin subunit 4	eukaryotic cytoskeleton	dynactin	6ZNO	pointed end complex of dynactin by XRD	sus scrofa	Chain H
vps23 UEV domain	membrane remodelling	ESCRT-III	3R42		s.cerevisiae
vps36-GLUE	membrane remodelling	ESCRT-III	2CAY		s.cerevisiae
vps36-NZF	membrane remodelling	ESCRT-III	2J9U		s.cerevisiae	B
